# An automatic pipeline for the design of irreversible derivatives identifies a potent SARS-CoV-2 M^pro^ inhibitor

**DOI:** 10.1101/2020.09.21.299776

**Authors:** Daniel Zaidman, Paul Gehrtz, Mihajlo Filep, Daren Fearon, Jaime Prilusky, Shirly Duberstein, Galit Cohen, David Owen, Efrat Resnick, Claire Strain-Damerell, Petra Lukacik, Covid-Moonshot Consortium, Haim Barr, Martin A. Walsh, Frank von Delft, Nir London

## Abstract

Designing covalent inhibitors is a task of increasing importance in drug discovery. Efficiently designing irreversible inhibitors, though, remains challenging. Here, we present *covalentizer*, a computational pipeline for creating irreversible inhibitors based on complex structures of targets with known reversible binders. For each ligand, we create a custom-made focused library of covalent analogs. We use covalent docking, to dock these tailored covalent libraries and to find those that can bind covalently to a nearby cysteine while keeping some of the main interactions of the original molecule. We found ~11,000 cysteines in close proximity to a ligand across 8,386 protein-ligand complexes in the PDB. Of these, the protocol identified 1,553 structures with covalent predictions. In prospective evaluation against a panel of kinases, five out of nine predicted covalent inhibitors showed IC_50_ between 155 nM - 4.2 μM. Application of the protocol to an existing SARS-CoV-1 M^pro^ reversible inhibitor led to a new acrylamide inhibitor series with low micromolar IC_50_ against SARS-CoV-2 M^pro^. The docking prediction was validated by 11 co-crystal structures. This is a promising lead series for COVID-19 antivirals. Together these examples hint at the vast number of covalent inhibitors accessible through our protocol.
