## Supplementary material for "An automatic pipeline for the design of irreversible derivatives identifies a potent SARS-CoV-2 M^pro^ inhibitor": List of the Moonshot Consortium members

### Sheet: Sheet1
Name	Institution(s)	Department	Address	email	ORCID
Jason Cole	Cambridge Crystallographic Datacentre		12 Union Road, Cambridge, CB2 1EZ, United Kingdom
Charlie Weatherall	Collaborative Drug Discovery		1633 Bayshore Hwy, Burlingame, CA 94010, USA	cweatherall@collaborativedrug.com
Mariana Vaschetto	Collaborative Drug Discovery		20 Station Rd, Cambridge CB1 2JD, UK	mariana@collaborativedrug.com
Susana Tomásio	Collaborative Drug Discovery		20 Station Rd, Cambridge, CB1 2JD, UK	Stomasio@collaborativedrug.com
Peter K. Eastman	Department of Bioengineering until Sept. 1, then Department of Chemistry	Stanford University	11 Mill Site Road, Scotts Valley, CA 95066	peastman@stanford.edu	0000-0002-9566-9684
Ailsa Powell	Diamond Light Source Ltd	CEO	Diamond Light Source, Harwell Science and Innovation Campus, Didcot, OX11 0DE, United Kingdom	ailsa.powell@diamond.ac.uk	0000-0002-0462-2240
Daren Fearon	Diamond Light Source Ltd		Diamond Light Source, Harwell Science and Innovation Campus, Didcot, OX11 0DE, United Kingdom	daren.fearon@diamond.ac.uk	0000-0003-3529-7863
Louise Dunnett	Diamond Light Source Ltd	Life Sciences	Diamond Light Source, Harwell Science and Innovation Campus, Didcot, OX11 0DE, United Kingdom	louise.dunnett@diamond.ac.uk
Warren Thompson	Diamond Light Source Ltd		Diamond Light Source, Harwell Science and Innovation Campus, Didcot, OX11 0DE, United Kingdom; Research Complex at Harwell, Harwell Science and Innovation Campus, Didcot OX11 0FA, United Kingdom	warren.thompson@diamond.ac.uk	0000-0003-1474-7810
Anthony Aimon	Diamond Light Source Ltd; Research Complex at Harwell		Diamond Light Source, Harwell Science and Innovation Campus, Didcot, OX11 0DE, United Kingdom; Research Complex at Harwell, Harwell Science and Innovation Campus, Didcot OX11 0FA, United Kingdom	anthony.aimon@diamond.ac.uk	0000-0002-9135-129X
Jose Brandao Neto	Diamond Light Source Ltd; Research Complex at Harwell	Life Sciences	Diamond Light Source, Harwell Science and Innovation Campus, Didcot, OX11 0DE, United Kingdom	jose.brandao-neto@diamond.ac.uk	0000-0001-6015-320X
Rachael Skyner	Diamond Light Source Ltd; Research Complex at Harwell	Life Sciences	Diamond Light Source, Harwell Science and Innovation Campus, Didcot, OX11 0DE, United Kingdom; Research Complex at Harwell, Harwell Science and Innovation Campus, Didcot OX11 0FA, United Kingdom	rachael.skyner@diamond.ac.uk
Tyler Gorrie-Stone	Diamond Light Source Ltd; Research Complex at Harwell	Life Sciences	Diamond Light Source, Harwell Science and Innovation Campus, Didcot, OX11 0DE, United Kingdom; Research Complex at Harwell, Harwell Science and Innovation Campus, Didcot OX11 0FA, United Kingdom	tyler.gorrie-stone@diamond.ac.uk	0000-0002-1817-1495
Frank von Delft	Diamond Light Source Ltd;Research Complex at Harwell;Structural Genomics Consortium; University of Johannesburg		Diamond Light Source, Harwell Science and Innovation Campus, Didcot, OX11 0DE, United Kingdom; Research Complex at Harwell, Harwell Science and Innovation Campus, Didcot OX11 0FA, United Kingdom;4Structural Genomics Consortium, Nuffield Department of Medicine, University of Oxford, Oxford, OX3 7DQ, United Kingdom;Department of Biochemistry, University of Johannesburg, Auckland Park, 2006, South A…	frank.von-delft@diamond.ac.uk	0000-0003-0378-0017
Oleg Michurin	Enamine Ltd	Medicinal Chemistry	78 Chervonotkatska Street, 02094 Kyiv, Ukraine	o.michurin@enamine.net
Tetiana Matviiuk	Enamine Ltd	Medicinal Chemistry	78 Chervonotkatska Street, 02094 Kyiv, Ukraine	t.matviyuk@enamine.net
Ed J. Griffen	MedChemica Ltd	Research and Development	Alderley Park, Macclesfield, Cheshire. SK10 4TG UK.	ed.griffen@medchemica.com	0000-0003-0859-554X
Dominic Rufa	Memorial Sloan Kettering Cancer Center	Computational and Systems Biology Program	1275 York Ave, New York, NY 10065	dominic.rufa@choderalab.org	0000-0003-0930-9445
Hannah Bruce Macdonald	Memorial Sloan Kettering Cancer Center	Computational and Systems Biology Program	1275 York Ave, New York, NY 10065	hannah.brucemacdonald@choderalab.org	0000-0002-5562-6866
John D. Chodera	Memorial Sloan Kettering Cancer Center	Computational and Systems Biology Program	1275 York Ave, New York, NY 10065	john.chodera@choderalab.org	0000-0003-0542-119X
Matthew Wittmann	Memorial Sloan Kettering Cancer Center	Computational and Systems Biology Program	1275 York Ave, New York, NY 10065	matt.wittmann@choderalab.org
Joseph E. Coffland	N/A	Cauldron Development LLC	523 6th Street, Petaluma, CA 94952	joseph@cauldrondevelopment.com	0000-0002-1833-5437
Anastassia L. Kantsadi	Oxford Glycobiology Institute	Department of Biochemistry, University of Oxford	South Parks Road, Oxford OX1 3QU	anastassia.kantsadi@bioch.ox.ac.uk
J. L. Kiappes	Oxford Glycobiology Institute	Department of Biochemistry, University of Oxford	Department of Biochemistry, South Parks Road, OX1 3QU	john.kiappes@bioch.ox.ac.uk	0000-0001-6697-6776
Juliane Brun	Oxford Glycobiology Institute	Department of Biochemistry, University of Oxford	Department of Biochemistry, South Parks Road, OX1 3QU	juliane.brun@path.ox.ac.uk	0000-0002-0964-3681
Michelle Hill	Oxford Glycobiology Institute	department of Biochemistry, University of Oxford	Department of Biochemistry, South Parks Road, OX1 3QU	michelle.hill@bioch.ox.ac.uk
Nicole Zitzmann	Oxford Glycobiology Institute	Department of Biochemistry, University of Oxford	Department of Biochemistry, South Parks Road, OX1 3QU	nicole.zitzmann@bioch.ox.ac.uk
Aaron Morris	PostEra Inc	CEO
Andrew Jajack	PostEra Inc.			ajajack@gmail.com
Matthew C. Robinson	PostEra Inc.			matthew.robinson@postera.ai
Milan Cvitkovic	PostEra Inc.			milan.cvitkovic@postera.ai
Alpha Lee	PostEra Inc. and University of Cambridge			alpha.lee@postera.ai
Finny S. Varghese	Radboud Institute for Molecular Life Sciences, Radboud University Medical Center	Department of Medical Microbiology	Dept. Medical Microbiology, RIMLS, Geert Grooteplein Zuid 28, 6525GA Nijmegen, The Netherlands	finny.varghese@radboudumc.nl	0000-0002-7900-5482
Ronald P. van Rij	Radboud Institute for Molecular Life Sciences, Radboud University Medical Center	Department of Medical Microbiology	Dept. Medical Microbiology, RIMLS, Geert Grooteplein Zuid 28, 6525GA Nijmegen, The Netherlands	ronald.vanrij@radboudumc.nl	0000-0003-0221-4689
Aarif Shaikh	Sai Life Sciences			aarif.s@sailife.com
Jakir Pinjari	Sai Life Sciences			jakir.p@sailife.com
Maneesh Pingle	Sai Life Sciences			maneesh.p@sailife.com
Sarma BVNBS	Sai Life Sciences			sarma.b@sailife.com
Vishwanath Swamy	Sai Life Sciences			vishwanath.s@sailife.com
Victor L. Rangel	School of Pharmaceutical Sciences of Ribeirao Preto	Pharmaceutical Sciences	Avenida do Café, s/nºRibeirão Preto - SP/CEP 14040-903	victor.rangel@usp.br	0000-0002-7580-3452
Andrew Thompson	Structural Genomics Consortium / Center for Medicines Discovery	Nuffield Department of Medicine	Structural Genomics Consortium, University of Oxford, ORCRB, Roosevelt Drive, Oxford, Oxon, OX3 7DQ, UK	andrew.thompson@cmd.ox.ac.uk	0000-0002-3910-2317
Annette von Delft	Structural Genomics Consortium / Center for Medicines Discovery	Nuffield Department of Medicine	Structural Genomics Consortium, University of Oxford, ORCRB, Roosevelt Drive, Oxford, Oxon, OX3 7DQ, UK	annette.vondelft@cmd.ox.ac.uk
Beth MacLean	Structural Genomics Consortium / Center for Medicines Discovery	Nuffield Department of Medicine	Structural Genomics Consortium, University of Oxford, ORCRB, Roosevelt Drive, Oxford, Oxon, OX3 7DQ, UK	beth.maclean@cmd.ox.ac.uk
Carina Gileadi	Structural Genomics Consortium / Center for Medicines Discovery	Nuffield Department of Medicine	Structural Genomics Consortium, University of Oxford, ORCRB, Roosevelt Drive, Oxford, Oxon, OX3 7DQ, UK	carina.gileadi@cmd.ox.ac.uk
Conor Francis Wild	Structural Genomics Consortium / Center for Medicines Discovery	Nuffield Department of Medicine	Structural Genomics Consortium, University of Oxford, ORCRB, Roosevelt Drive, Oxford, Oxon, OX3 7DQ, UK	conor.wild@cmd.ox.ac.uk	0000-0003-0654-8141
Lizbé Koekemoer	Structural Genomics Consortium / Center for Medicines Discovery	Nuffield Department of Medicine	Structural Genomics Consortium, University of Oxford, ORCRB, Roosevelt Drive, Oxford, Oxon, OX3 7DQ, UK	lizbe.koekemoer@cmd.ox.ac.uk	0000-0001-9226-9127
Mihaela D. Smilova	Structural Genomics Consortium / Center for Medicines Discovery	Nuffield Department of Medicine	Structural Genomics Consortium, University of Oxford, ORCRB, Roosevelt Drive, Oxford, Oxon, OX3 7DQ, UK	mihaela.smilova@cmd.ox.ac.uk	0000-0001-6255-7312
Mike Fairhead	Structural Genomics Consortium / Center for Medicines Discovery	Nuffield Department of Medicine	Structural Genomics Consortium, University of Oxford, ORCRB, Roosevelt Drive, Oxford, Oxon, OX3 7DQ, UK	michael.fairhead@cmd.ox.ac.uk	0000-0001-5361-3933
Nathan Wright	Structural Genomics Consortium / Center for Medicines Discovery	Nuffield Department of Medicine	Structural Genomics Consortium, University of Oxford, ORCRB, Roosevelt Drive, Oxford, Oxon, OX3 7DQ, UK	nathan.wright@cmd.ox.ac.uk
Tobias Krojer	Structural Genomics Consortium / Center for Medicines Discovery	Nuffield Department of Medicine	Structural Genomics Consortium, University of Oxford, ORCRB, Roosevelt Drive, Oxford, Oxon, OX3 7DQ, UK	tobias.krojer@cmd.ox.ac.uk	0000-0003-0661-0814
Charline Giroud	Structural Genomics Consortium / Target Discovery Institute	Nuffield Department of Medicine	Target Discovery Institute, University of Oxford, Oxford OX3 7FZ, UK	charline.giroud@cmd.ox.ac.uk
James Bennett	Structural Genomics Consortium / Target Discovery Institute	Nuffield Department of Medicine	Target Discovery Institute, University of Oxford, Oxford OX3 7FZ, UK	james.bennett@cmd.ox.ac.uk
Oleg Fedorov	Structural Genomics Consortium / Target Discovery Institute	Nuffield Department of Medicine	Target Discovery Institute, University of Oxford, Oxford OX3 7FZ, UK	oleg.fedorov@cmd.ox.ac.uk
Marian Gorichko	Taras Shevchenko National University of Kyiv	Organic Chemistry	Volodymyrska str. 64, 01033 Kyiv, Ukraine	417lab@gmail.com
Matthew F.D. Hurley	Temple University	Department of Chemistry	1901 N 13th st. Philadelphia, PA 19122	matthew.hurley@temple.edu
Bruce A. Lefker	Thames Pharma Partners LLC		1 Conrad Street, Mystic, CT 06355, USA	bruce.lefker@thamespharmapartners.com	0000-0003-0859-6956
Ralph P. Robinson	Thames Pharma Partners LLC		1 Conrad Street, Mystic, CT 06355, USA
Daniel Zaidmann	The Weizmann Institute of Science	Organic Chemistry	Hertzl 234 st. Rehovot, Israel, 7610001	daniel.zaidman@weizmann.ac.il
Efrat Resnick	The Weizmann Institute of Science	Organic Chemistry	Hertzl 234 st. Rehovot, Israel, 7610001	efrat.resnick@weizmann.ac.il
Haim Barr	The Weizmann Institute of Science	Wohl Institute for Drug Discovery of the Nancy and Stephen Grand Israel National Center for Personalized Medicine	Hertzl 234 st. Rehovot, Israel, 7610001	haim.barr@weizmann.ac.il
Nir London	The Weizmann Institute of Science	Organic Chemistry	Hertzl 234 st. Rehovot, Israel, 7610001	nir.london@weizmann.ac.il
Paul Gehrtz	The Weizmann Institute of Science	Organic Chemistry	Hertzl 234 st. Rehovot, Israel, 7610001	paul.gehrtz@weizmann.ac.il
Rambabu N. Reddi	The Weizmann Institute of Science	Organic Chemistry	Hertzl 234 st. Rehovot, Israel, 7610001	rambabu.reddi@weizmann.ac.il
Ronen Gabizon	The Weizmann Institute of Science	Organic Chemistry	Hertzl 234 st. Rehovot, Israel, 7610001	ronen.gabizon@weizmann.ac.il
Shirly Valter	The Weizmann Institute of Science	Wohl Institute for Drug Discovery of the Nancy and Stephen Grand Israel National Center for Personalized Medicine	Hertzl 234 st. Rehovot, Israel, 7610001	shirly.valter@weizmann.ac.il
Eric Jnoff	UCB		Chemin du Foriest, 1420 Braine-l'Alleud, Belgium	eric.jnoff@ucb.com
Jag Heer	UCB		216 Bath Road, Slough, SL1 3WE, United Kingdom	jag.heer@ucb.com
Jiye Shi	UCB		216 Bath Road, Slough, SL1 3WE, United Kingdom	jiye.shi@ucb.com
Mark Calmiano	UCB		216 Bath Road, Slough, SL1 3WE, United Kingdom	mark.calmiano@ucb.com
Robert Glen	University of Cambridge	Department of Chemistry	Lensfield Road, Cambridge, CB21EW, United Kingdom	rcg28@cam.ac.uk
Willam McCorkindale	University of Cambridge
Holly Foster	University of Leeds	School of Chemistry	Leeds, LS2 9JT, United Kingdom
Richard Foster	University of Leeds	School of Chemistry	Leeds, LS2 9JT, United Kingdom
Anthony Tumber	University of Oxford	Department of Chemistry	Chemistry Research Laboratory, 12 Mansfield Rd, Oxford OX1 3TA, United Kingdom	anthony.tumber@chem.ox.ac.uk
Chris Schofield	University of Oxford	Department of Chemistry	Chemistry Research Laboratory, 12 Mansfield Rd, Oxford OX1 3TA, United Kingdom	christopher.schofield@chem.ox.ac.uk	0000-0002-0290-6565
Ioannis Vakonakis	University of Oxford	Department of Biochemistry	South Parks Road, Oxford OX1 3QU	ioannis.vakonakis@bioch.ox.ac.uk	0000-0002-4726-0446
Tika R. Malla	University of Oxford	Department of Chemistry	Chemistry Research Laboratory, 12 Mansfield Rd, Oxford OX1 3TA, United Kingdom	tika.malla@chem.ox.ac.uk	0000-0003-4989-6410
Tobias John	University of Oxford	Department of Chemistry	Chemistry Research Laboratory, 12 Mansfield Rd, Oxford OX1 3TA, United Kingdom	tobias.john@chem.ox.ac.uk
