## Supplementary material for "An automatic pipeline for the design of irreversible derivatives identifies a potent SARS-CoV-2 M^pro^ inhibitor": Supp. Dataset 1

### Sheet: Supp. Dataset 1a
Supp. Dataset 1a. single point inhibition and IC50 data for Ugi 4-CR series
Molecule Name	SMILES	Protease Assay (Fluorescence): Avg Inhibition (%) [Concentration: 20.0]	Protease Assay (Fluorescence): Avg Inhibition (%) [Concentration: 20.0] Standard Deviation (±)	Protease Assay (Fluorescence): Avg Inhibition (%) [Concentration: 20.0] Count	Protease Assay (Fluorescence): Avg Inhibition (%) [Concentration: 50.0]	Protease Assay (Fluorescence): Avg Inhibition (%) [Concentration: 50.0] Standard Deviation (±)	Protease Assay (Fluorescence): Avg Inhibition (%) [Concentration: 50.0] Count	Protease Assay (Fluorescence) Dose-Response: Avg IC50 (uM)	Protease Assay (Fluorescence) Dose-Response: Avg pIC50
CVD-0004255	CC(C)(C)c1ccc(cc1)N(C(C(=O)NCCc1cccc(F)c1)c1cccnc1)C(=O)C=C	63.3		1	83.4		1	2.96	5.5
CVD-0004253	COc1ccc(NC(=O)C(N(C(=O)C=C)c2ccc(cc2)C(C)(C)C)c2cccnc2)c(OC)c1	48.9		1	41.6		1	6.47	5.2
CVD-0006800	CC(C)(C)c1ccc(cc1)N(C(C(=O)NCCc1cccc(F)c1)c1cncc(c1)C#N)C(=O)C=C	49.6	13.8	2	87.1	3.34	2	7.48	5.1
CVD-0006804	Fc1cccc(CCNC(=O)C(N(C(=O)C=C)c2ccc(cc2)C(F)(F)F)c2cncc(c2)C#N)c1	53.5	5.41	2	93.2	0.107	2	11.1	5
CVD-0006798	CC(C)(C)c1ccc(cc1)N(C(C(=O)NCCc1cccc(F)c1)c1cncc(Cl)c1)C(=O)C=C	24.2	11.9	2	57.9	9.77	2	11.5	4.9
CVD-0006799	Cc1cncc(c1)C(N(C(=O)C=C)c1ccc(cc1)C(C)(C)C)C(=O)NCCc1cccc(F)c1	49	6.43	2	78.2	5.55	2	11.6	4.9
CVD-0006806	Fc1cccc(CCNC(=O)C(N(C(=O)C=C)c2ccc(cc2)C(F)(F)F)c2cccnc2)c1	50.7	3.52	2	72.7	2.35	2	20.1	4.7
CVD-0004222	CSCCNC(=O)C(N(C(=O)C=C)c1ccc(cc1)C(C)(C)C)c1cccnc1	38.5		1	68.9		1	20.2	4.7
CVD-0004229	CC(C)(C)c1ccc(cc1)N(C(C(=O)NCc1ccc(F)cc1)c1cccnc1)C(=O)C=C	51.2		1	76.4		1	23.3	4.6
CVD-0006802	Fc1cccc(CCNC(=O)C(N(C(=O)C=C)c2ccc(cc2)C(F)(F)F)c2cncc(Cl)c2)c1	50.2	10.7	2	68.2	8.91	2	23.9	4.6
CVD-0006803	Cc1cncc(c1)C(N(C(=O)C=C)c1ccc(cc1)C(F)(F)F)C(=O)NCCc1cccc(F)c1	38.8	6.36	2	63	0.0142	2	24.3	4.6
CVD-0004210	CSCCCNC(=O)C(N(C(=O)C=C)c1ccc(cc1)C(C)(C)C)c1cccnc1	50.3		1	75.6		1	25.5	4.6
CVD-0004248	CC(C)(C)c1ccc(cc1)N(C(C(=O)NCc1ccccc1)c1cccnc1)C(=O)C=C	42.3		1	66.6		1	33.3	4.5
CVD-0004236	CNC(=O)C(N(C(=O)C=C)c1ccc(cc1)C(C)(C)C)c1cccnc1	42.1		1	69.7		1	35.7	4.4
CVD-0004251	CC(C)(C)c1ccc(cc1)N(C(C(=O)Nc1ccc2OCOc2c1)c1cccnc1)C(=O)C=C	41.1	1.67	2	60.4	0.36	2	36.1	4.4
CVD-0004237	CCNC(=O)C(N(C(=O)C=C)c1ccc(cc1)C(C)(C)C)c1cccnc1	57		1	50.2		1	45.5	4.3
CVD-0001891	COc1ccc(NC(=O)C(N(C(=O)C=C)c2ccc(cc2)C(F)(F)F)c2cccnc2)cc1	40.3	3.05	2	60.7	0.291	2	46	4.3
CVD-0004234	CC(C)(C)c1ccc(cc1)N(C(C(=O)NCc1cccnc1)c1cccnc1)C(=O)C=C	41.2		1	59.3		1	49.9	4.3
CVD-0004232	COCCNC(=O)C(N(C(=O)C=C)c1ccc(cc1)C(C)(C)C)c1cccnc1	35.7		1	52.7		1	55.8	4.3
CVD-0001901	CCc1cccc(NC(=O)C(N(C(=O)C=C)c2ccc3ncsc3c2)c2cccnc2)c1	33.9	0.707	2	59.3	0.47	2	59	4.2
CVD-0004262	CC(C)(C)NC(=O)C(N(C(=O)C=C)c1ccc(cc1)C(C)(C)C)c1cncc(Cl)c1	34.6		1	19.6		1	65.6	4.2
CVD-0001880	CCc1cccc(NC(=O)C(N(C(=O)C=C)c2ccc(cc2)C(C)OC)c2cccnc2)c1	36.6	3.78	2	63.7	0.795	2	66.4	4.2
CVD-0004424	CC1(CC1)c1ccc(cc1)N(C(C(=O)Nc1ccc(Br)cc1)c1cccnc1)C(=O)C=C				42.5	4.38	2	83.7	4.1
CVD-0004239	CC(C)(C)c1ccc(cc1)N(C(C(=O)NCC1CCCO1)c1cccnc1)C(=O)C=C	70.8		1	44.1		1	90.5	4
CVD-0001902	CCc1cccc(C)c1NC(=O)C(N(C(=O)C=C)c1ccc(cc1)C(F)(F)F)c1cccnc1	22.3	0.806	2	38.6	0.0151	2	97.8	4
CVD-0004431	CCc1cccc(NC(=O)C(N(C(=O)C=C)c2ccc(cc2)C2(C)CC2)c2cccnc2)c1				49	2.56	2	> 99.0	< 4.0
CVD-0004428	COc1ccc(NC(=O)C(N(C(=O)C=C)c2ccc(cc2)C(C)(C)C)c2cccnc2)c(C)c1				46.5	0.249	2	> 99.0	< 4.0
CVD-0001887	CC(C)(C)NC(=O)C(N(C(=O)C=C)c1cc(on1)C(C)(C)C)c1cccnc1	7.86	1.11	2	16.1	0.414	2	> 99.0	< 4.0
CVD-0001878	CCc1cccc(NC(=O)C(N(C(=O)C=C)c2cc(on2)C(C)(C)C)c2cccnc2)c1	15.6	1.8	2	43.1	0.132	2	> 99.0	< 4.0
CVD-0001870	CC(C)(C)NC(=O)C(N(C(=O)C=C)c1ccc(cc1)C(C)(C)C)c1cccnc1	12.7	2.36	2	27.2	0.674	2	> 99.0	< 4.0
CVD-0012655	CC(C)(C)NC(=O)C(N(Cc1ccccc1Cl)C(=O)C=C)c1cncc2ccccc12							> 99.5	< 4.0
CVD-0012654	CNC(=O)C(N(Cc1ccccc1Cl)C(=O)C=C)c1cccnc1							> 99.5	< 4.0
CVD-0012653	CC(C)(C)NC(=O)C(N(Cc1ccccc1Cl)C(=O)C=C)c1cccnc1							> 99.5	< 4.0
CVD-0012652	CNC(=O)C(N(Cc1ccccc1Cl)C(=O)C=C)c1cncc2ccccc12							> 99.5	< 4.0
CVD-0009925	Cc1ccncc1C(N(Cc1cccc(Cl)c1)C(=O)C=C)C(=O)NCCc1cccc(F)c1							> 99.5	< 4.0
CVD-0006811	CC(C)(C)c1cc(no1)N(C(C(=O)NCCc1cccc(F)c1)c1cncc(c1)C#N)C(=O)C=C							> 99.5	< 4.0
CVD-0006809	CC(C)(C)c1cc(no1)N(C(C(=O)NCCc1cccc(F)c1)c1cncc(O)c1)C(=O)C=C							> 99.5	< 4.0
CVD-0009924	CC(C)(C)NC(=O)C(N(C(=O)C=C)c1ccc(CCC#N)cc1)c1cccnc1	1.48	1.6	2	3.3	0.357	2
CVD-0006810	Cc1cncc(c1)C(N(C(=O)C=C)c1cc(on1)C(C)(C)C)C(=O)NCCc1cccc(F)c1	17.5	0.336	2	24.8	4.03	2
CVD-0006808	CC(C)(C)c1cc(no1)N(C(C(=O)NCCc1cccc(F)c1)c1cncc(Cl)c1)C(=O)C=C	15.8	0.59	2	40.2	2.21	2
CVD-0006807	CC(C)(C)c1cc(no1)N(C(C(=O)NCCc1cccc(F)c1)c1cccnc1)C(=O)C=C	16.7	0.0655	2	31.3	1.51	2
CVD-0006805	Oc1cncc(c1)C(N(C(=O)C=C)c1ccc(cc1)C(F)(F)F)C(=O)NCCc1cccc(F)c1	26.8	3.06	2	44.9	0.165	2
CVD-0006801	CC(C)(C)c1ccc(cc1)N(C(C(=O)NCCc1cccc(F)c1)c1cncc(O)c1)C(=O)C=C	16.1	2.92	2	23.5	0.81	2
CVD-0004434	Cc1c(F)cccc1NC(=O)C(N(C(=O)C=C)c1ccc(cc1)C(C)(C)C)c1cccnc1				-20.7	9.17	2
CVD-0004433	CCc1cccc(C)c1NC(=O)C(N(C(=O)C=C)c1ccc(cc1)C1(C)CC1)c1cccnc1				8.55	0.383	2
CVD-0004432	COc1ccc(NC(=O)C(N(C(=O)C=C)c2ccc(cc2)C(C)(C)C)c2cccnc2)cc1				28.7	1.17	2
CVD-0004430	COc1ccc(NC(=O)C(N(C(=O)C=C)c2ccc(cc2)C2(C)CC2)c2cccnc2)cc1				39.3	2.57	2
CVD-0004429	COc1ccc(NC(=O)C(N(C(=O)C=C)c2ccc(cc2)C2(C)CC2)c2cccnc2)c(C)c1				1.72	1.59	2
CVD-0004427	CC1(CC1)c1ccc(cc1)N(C(C(=O)Nc1ccc(Cl)cc1)c1cccnc1)C(=O)C=C				9.66	0.849	2
CVD-0004426	Cc1c(F)cccc1NC(=O)C(N(C(=O)C=C)c1ccc(cc1)C1(C)CC1)c1cccnc1				19.6	1.02	2
CVD-0004425	CCC(C)(C)c1ccc(cc1)N(C(C(=O)Nc1ccccc1Br)c1cccnc1)C(=O)C=C				20.7	0.213	2
CVD-0004423	CCc1cccc(C)c1NC(=O)C(N(C(=O)C=C)c1ccc(cc1)C(C)(C)C)c1cccnc1				10.2	0.324	2
CVD-0004422	CC(C)(C)NC(=O)C(N(C(=O)C=C)c1ccc(cc1)C1(C)CC1)c1cccnc1				25.8	0.0492	2
CVD-0004312	CC(C)(C)NC(=O)C(N(C1CC11CC(C)(C)C1)C(=O)C=C)c1cccnc1	13	8.06	2	15.5	1.11	2
CVD-0004309	CC(C)(C)NC(=O)C(N(C1CCOC1=O)C(=O)C=C)c1cccnc1	-5.08	0.55	2	-7.63	1.73	2
CVD-0004308	CC(C)(C)NC(=O)C(N(C(=O)C=C)c1ccc(cc1)N1CCC1)c1cccnc1	-18.5		1	-17.3		1
CVD-0004307	CC(C)(C)NC(=O)C(N(C1CCC2(CCCC2)CC1)C(=O)C=C)c1cccnc1	-5.6		1	6.94		1
CVD-0004306	CC1CC(N(C(C(=O)NC(C)(C)C)c2cccnc2)C(=O)C=C)C(=O)O1	-2.18	4.24	2	1.34	5.75	2
CVD-0004305	CC(C)(C)NC(=O)C(N(C1CCC2(CCCC2)C1)C(=O)C=C)c1cccnc1	5.22		1	6.35		1
CVD-0004301	CC(C)(C)NC(=O)C(N(C1COC2(CCC2)C1)C(=O)C=C)c1cccnc1	12.6		1	13.4		1
CVD-0004299	CC(C)(C)NC(=O)C(N(C(=O)C=C)c1ccc(OCC#C)cc1)c1cccnc1	-13.4		1	-14.8		1
CVD-0004295	CC(C)(C)NC(=O)C(N(C(=O)C=C)c1ccc(cc1)C1CCOC1)c1cccnc1	-11.9		1	4.28		1
CVD-0004291	CC(C)(C)c1ccc(cc1)N(C(C(=O)NC1CCCCC1)c1cccnc1)C(=O)C=C	13.3		1	17.8		1
CVD-0004284	CCc1ccc(cc1I)N(C(C(=O)NC(C)(C)C)c1cccnc1)C(=O)C=C	15.2	8.88	2	20.7	1.83	2
CVD-0004283	CC#CCC(CO)N(C(C(=O)NC(C)(C)C)c1cccnc1)C(=O)C=C	-4.06	3.25	2	-4.3	3.31	2
CVD-0004280	CCOC(=O)CCCNC(=O)C(N(C(=O)C=C)c1ccc(cc1)C(C)(C)C)c1cccnc1	6.16		1	30.9		1
CVD-0004278	CC(C)(C)NC(=O)C(N(C(=O)C=C)c1ccc2cc[nH]c2c1)c1cccnc1	5.38		1	10.5		1
CVD-0004277	CC(C)C1CCCC(CC1)N(C(C(=O)NC(C)(C)C)c1cccnc1)C(=O)C=C	-1.08		1	8.24		1
CVD-0004276	CC(COc1cccc(F)c1)N(C(C(=O)NC(C)(C)C)c1cccnc1)C(=O)C=C	-1.52	2.12	2	-5.54	0.493	2
CVD-0004272	CC(C)(C)NC(=O)C(N([C@@H]1C[C@@H]1c1ccccc1)C(=O)C=C)c1cccnc1	-14.4		1	-6.46		1
CVD-0004271	Cc1ccncc1C(N(C(=O)C=C)c1ccc(cc1)C(C)(C)C)C(=O)NC(C)(C)C	-14		1	-12.5		1
CVD-0004270	CC(C)(C)NC(=O)C(N(C(=O)C=C)c1ccc(cc1)C(C)(C)C)c1cncc(c1)C(C)(F)F	-11.5		1	-15.5		1
CVD-0004269	COC(=O)[C@@H]1CC[C@@H](C1)NC(=O)C(N(C(=O)C=C)c1ccc(cc1)C(C)(C)C)c1cccnc1	7.31		1	22.2		1
CVD-0004268	COc1cncc(C(N(C(=O)C=C)c2ccc(cc2)C(C)(C)C)C(=O)NC(C)(C)C)c1C	8.6		1	28.6		1
CVD-0004267	COc1cncc(c1)C(N(C(=O)C=C)c1ccc(cc1)C(C)(C)C)C(=O)NC(C)(C)C	-13.4		1	-6.87		1
CVD-0004266	CCOc1cncc(c1)C(N(C(=O)C=C)c1ccc(cc1)C(C)(C)C)C(=O)NC(C)(C)C	-1.87		1	2.59		1
CVD-0004265	Cc1ncccc1C(N(C(=O)C=C)c1ccc(cc1)C(C)(C)C)C(=O)NC(C)(C)C	-1.34		1	2.24		1
CVD-0004264	Cc1c(Br)cncc1C(N(C(=O)C=C)c1ccc(cc1)C(C)(C)C)C(=O)NC(C)(C)C	-4.32		1	7.84		1
CVD-0004263	CC(C)(C)NC(=O)C(N(C(=O)C=C)c1ccc(cc1)C(C)(C)C)c1cncc(Br)c1	14.6		1	-13.8		1
CVD-0004261	CC(C)(C)NC(=O)C(N(C(=O)C=C)c1ccc(cc1)C(C)(C)C)c1cncc2ccccc12	-17.7		1	-17.5		1
CVD-0004257	CC(C)(C)NC(=O)C(N(C(=O)C=C)c1ccc(cc1)C(C)(C)C)c1cnc[nH]1	-20.2		1	-23.6		1
CVD-0004252	CC(C)(C)c1ccc(cc1)N(C(C(=O)NC1CC1)c1cccnc1)C(=O)C=C	25.4		1	33		1
CVD-0004249	CC(C)(C)c1ccc(cc1)N(C(C(=O)Nc1ccc(F)cc1)c1cccnc1)C(=O)C=C	17		1	36		1
CVD-0004247	CC(C)(C)c1ccc(cc1)N(C(C(=O)Nc1ccc2OCCOc2c1)c1cccnc1)C(=O)C=C	2.83		1	18.1		1
CVD-0004246	CC(C)(C)c1ccc(cc1)N(C(C(=O)NC1CCOCC1)c1cccnc1)C(=O)C=C	9.01		1	0.668		1
CVD-0004244	COc1ccc(NC(=O)C(N(C(=O)C=C)c2ccc(cc2)C(C)(C)C)c2cccnc2)cn1	1.08		1	13.4		1
CVD-0004242	CC(C)(C)c1ccc(cc1)N(C(C(=O)NC1CCCC1)c1cccnc1)C(=O)C=C	-10.5		1	-12.8		1
CVD-0004238	CCC(C)NC(=O)C(N(C(=O)C=C)c1ccc(cc1)C(C)(C)C)c1cccnc1	16.8		1	32.5		1
CVD-0004233	COCCCNC(=O)C(N(C(=O)C=C)c1ccc(cc1)C(C)(C)C)c1cccnc1	3.35		1	19.4		1
CVD-0004227	CC(C)NC(=O)C(N(C(=O)C=C)c1ccc(cc1)C(C)(C)C)c1cccnc1	-1.73		1	0.416		1
CVD-0004225	CCOC(=O)CCNC(=O)C(N(C(=O)C=C)c1ccc(cc1)C(C)(C)C)c1cccnc1	27.8		1	46.3		1
CVD-0004224	CC(C)(C)c1ccc(cc1)N(C(C(=O)NCC1CCOC1)c1cccnc1)C(=O)C=C	25.7		1	41.3		1
CVD-0004223	COc1ccccc1NC(=O)C(N(C(=O)C=C)c1ccc(cc1)C(C)(C)C)c1cccnc1	26.3		1	44.2		1
CVD-0004221	Cc1cc(F)ccc1NC(=O)C(N(C(=O)C=C)c1ccc(cc1)C(C)(C)C)c1cccnc1	5.61	0.675	2	13.9	0.156	2
CVD-0004219	CC(C)(C)c1ccc(cc1)N(C(C(=O)NC1CCC1)c1cccnc1)C(=O)C=C	6.16		1	12		1
CVD-0004215	Cn1ccc2cc(ccc12)N(C(C(=O)NC(C)(C)C)c1cccnc1)C(=O)C=C	-17.6		1	-18		1
CVD-0004214	CC(C)(C)NC(=O)C(N(C(=O)C=C)c1cccc(c1)C#C)c1cccnc1	-3.84		1	3.7		1
CVD-0004213	CC(C)(C)NC(=O)C(N(C(=O)C=C)c1ccc2CCCC=Cc2c1)c1cccnc1	12.4	2.64	2	25.9	2.59	2
CVD-0004212	Cc1cc(N)cc(c1)N(C(C(=O)NC(C)(C)C)c1cccnc1)C(=O)C=C	-15.1		1	-19.4		1
CVD-0004209	COC(=O)C1CC(C1)NC(=O)C(N(C(=O)C=C)c1ccc(cc1)C(C)(C)C)c1cccnc1	5.7		1	4.24		1
CVD-0001916	Brc1ccc(NC(=O)C(N(C(=O)C=C)c2ccc3ncsc3c2)c2cccnc2)cc1	17.4	4.44	2	34.9	0.534	2
CVD-0001915	COC(C)c1ccc(cc1)N(C(C(=O)Nc1ccc(OC)cc1C)c1cccnc1)C(=O)C=C	2.91	0.123	2	6.9	0.785	2
CVD-0001914	CC(C)(C)NC(=O)C(N(C(=O)C=C)c1ccc(cc1)S(F)(F)(F)(F)F)c1cccnc1	11.1	1.31	2	23	0.833	2
CVD-0001913	CSc1ccc(cc1)N(C(C(=O)NC(C)(C)C)c1cccnc1)C(=O)C=C	3.54	5.36	2	7.75	2.46	2
CVD-0001911	CCc1cccc(C)c1NC(=O)C(N(C(=O)C=C)c1ccc2ncsc2c1)c1cccnc1	7.67	3.72	2	10.7	1.22	2
CVD-0001910	COc1ccc(NC(=O)C(N(C(=O)C=C)c2ccc(SC)cc2)c2cccnc2)cc1	13.5	2.82	2	27	0.9	2
CVD-0001909	CCc1cccc(C)c1NC(=O)C(N(C(=O)C=C)c1cc(on1)C(C)(C)C)c1cccnc1	7.33	0.74	2	21.1	0.99	2
CVD-0001908	CCc1cccc(C)c1NC(=O)C(N(C(=O)C=C)c1ccc(cc1)C(C)OC)c1cccnc1	5.9	6.3	2	3.94	2.24	2
CVD-0001907	Clc1ccc(NC(=O)C(N(C(=O)C=C)c2ccc3ncsc3c2)c2cccnc2)cc1	8.95	0.906	2	25.3	0.217	2
CVD-0001906	COc1ccc(NC(=O)C(N(C(=O)C=C)c2cc(on2)C(C)(C)C)c2cccnc2)c(C)c1	12.9	3.4	2	23.4	0.0163	2
CVD-0001905	CCc1cccc(C)c1NC(=O)C(N(C(=O)C=C)c1ccc(N(C)C)c(C)c1)c1cccnc1	6.4	1.5	2	13.2	0.141	2
CVD-0001904	FC(F)(F)c1ccc(cc1)N(C(C(=O)Nc1ccccc1Br)c1cccnc1)C(=O)C=C	15.6	7.32	2	22	1.11	2
CVD-0001903	COc1ccc(NC(=O)C(N(C(=O)C=C)c2ccc(SC)cc2)c2cccnc2)c(C)c1	8.27	5.86	2	22.2	0.594	2
CVD-0001900	COc1ccc(NC(=O)C(N(C(=O)C=C)c2ccc(cc2)C(F)(F)F)c2cccnc2)c(C)c1	7.06	1.62	2	25.4	0.233	2
CVD-0001899	CCC(C)(C)c1ccc(cc1)N(C(C(=O)Nc1cccc(F)c1C)c1cccnc1)C(=O)C=C	16.3	0.472	2	31.8	1.09	2
CVD-0001898	CCC(C)(C)c1ccc(cc1)N(C(C(=O)Nc1ccc(Br)cc1)c1cccnc1)C(=O)C=C	8.32	0.271	2	18.4	0.232	2
CVD-0001897	CCC(C)(C)c1ccc(cc1)N(C(C(=O)Nc1ccc(Cl)cc1)c1cccnc1)C(=O)C=C	16.5	5.09	2	22.7	2.32	2
CVD-0001896	CC(C)c1ccc(cn1)N(C(C(=O)NC(C)(C)C)c1cccnc1)C(=O)C=C	11.7	8.33	2	11.4	1.46	2
CVD-0001895	CC(C)(C)NC(=O)C(N(C(=O)C=C)c1ccc2ncsc2c1)c1cccnc1	9.29	11.4	2	0.772	1.75	2
CVD-0001894	COc1ccc(NC(=O)C(N(C(=O)C=C)c2ccc(N(C)C)c(C)c2)c2cccnc2)c(C)c1	2.51	1.12	2	7.01	0.146	2
CVD-0001893	CCc1cccc(C)c1NC(=O)C(N(C(=O)C=C)c1ccc(cc1)S(F)(F)(F)(F)F)c1cccnc1	3.13	0.993	2	7.07	0.148	2
CVD-0001892	COc1ccc(NC(=O)C(N(C(=O)C=C)c2ccc(cc2)S(F)(F)(F)(F)F)c2cccnc2)c(C)c1	5.52	0.958	2	12.2	0.741	2
CVD-0001890	COc1ccc(NC(=O)C(N(C(=O)C=C)c2ccc(nc2)C(C)C)c2cccnc2)c(C)c1	6.56	2.76	2	10.4	1.07	2
CVD-0001889	COc1ccc(NC(=O)C(N(C(=O)C=C)c2ccc3ncsc3c2)c2cccnc2)cc1	4.02	4.23	2	15.4	1.5	2
CVD-0001888	CSc1ccc(cc1)N(C(C(=O)Nc1ccc(Cl)cc1)c1cccnc1)C(=O)C=C	16.9	2.12	2	32.3	1.06	2
CVD-0001886	COC(C)c1ccc(cc1)N(C(C(=O)Nc1ccc(Cl)cc1)c1cccnc1)C(=O)C=C	12.3	2.71	2	26.1	1.87	2
CVD-0001885	CC(C)(C)c1cc([nH]n1)N(C(C(=O)Nc1ccc(Cl)cc1)c1cccnc1)C(=O)C=C	6.12	0.252	2	19.5	0.43	2
CVD-0001884	CCc1cccc(C)c1NC(=O)C(N(C(=O)C=C)c1cc(n[nH]1)C(C)(C)C)c1cccnc1	4.05	4.47	2	4.71	2.18	2
CVD-0001883	CCc1cccc(C)c1NC(=O)C(N(C(=O)C=C)c1ccc(SC)cc1)c1cccnc1	11.1	1.29	2	24.5	1.47	2
CVD-0001882	COC(C)c1ccc(cc1)N(C(C(=O)Nc1ccccc1Br)c1cccnc1)C(=O)C=C	3.04	4.9	2	9.73	0.763	2
CVD-0001881	CCc1cccc(C)c1NC(=O)C(N(C(=O)C=C)c1ccc(nc1)C(C)C)c1cccnc1	5.61	2.53	2	12.5	1.87	2
CVD-0001879	CCc1cccc(NC(=O)C(N(C(=O)C=C)c2ccc(N(C)C)c(C)c2)c2cccnc2)c1	7.05	2.96	2	11.7	1.09	2
CVD-0001877	CN(C)c1ccc(cc1C)N(C(C(=O)Nc1ccc(Br)cc1)c1cccnc1)C(=O)C=C	3.45	3.38	2	3.43	1.03	2
CVD-0001876	CN(C)c1ccc(cc1C)N(C(C(=O)Nc1ccccc1Br)c1cccnc1)C(=O)C=C	2.84	3.7	2	8.13	2.86	2
CVD-0001875	COc1ccc(NC(=O)C(N(C(=O)C=C)c2ccc(cc2)S(F)(F)(F)(F)F)c2cccnc2)cc1	15.7	0.404	2	30.6	0.258	2
CVD-0001874	CN(C)c1ccc(cc1C)N(C(C(=O)Nc1ccc(Cl)cc1)c1cccnc1)C(=O)C=C	4.26	4.03	2	12.1	0.809	2
CVD-0001873	COC(C)c1ccc(cc1)N(C(C(=O)NC(C)(C)C)c1cccnc1)C(=O)C=C	7.07	1.98	2	15.9	0.706	2
CVD-0001872	COc1ccc(NC(=O)C(N(C(=O)C=C)c2ccc3ncsc3c2)c2cccnc2)c(C)c1	3.21	1.6	2	11.3	0.114	2
CVD-0001871	CN(C)c1ccc(cc1C)N(C(C(=O)NC(C)(C)C)c1cccnc1)C(=O)C=C	2.89	1.54	2	8.8	1.67	2
CVD-0001863	COc1ccc(NC(=O)C(N(C(=O)C=C)c2ccc(N(C)C)c(C)c2)c2cccnc2)cc1	2.56	1.02	2	7.05	2.55	2

### Sheet: Supp. Dataset 1b
Supp. Dataset 1b. Structures of amine/isocyanide combinations and their %inhibition of Mpro at 20uM
		1	2	3	4	5	6	7	8	9	10	11	12
A		12.7	9.29	11.7		3.54		11.1	2.89	7.07	7.86
B			3.21	6.56	7.06	8.27		5.52	2.51	2.91	12.9
C			4.02		40.3	13.5		15.7	2.56
D			7.67	5.61	22.3	11.1		3.13	6.4	5.9	7.33	4.05
E			8.95			16.9	16.5		4.26	12.3		6.12
F			33.9						7.05	36.6	15.6
G			17.4				8.32		3.45
H							16.3
I					15.6				2.84	3.04

### Sheet: Supp. Dataset 1c
Supp. Dataset 1c. Structures of amine/isocyanide combinations and their %inhibition of Mpro at 50uM
		1	2	3	4	5	6	7	8	9	10	11	12
A		27.2	0.772	11.4		7.75		23	8.8	15.9	16.1		6.15
B		34.45	11.3	10.4	25.4	22.2		12.2	7.01	6.9	23.4		3.9
C		20.35	15.4		60.7	27		30.6	7.05				25.95
D			10.7	12.5	38.6	24.5		7.07	13.2	3.94	21.1	4.71	14.725
E			25.3			32.3	22.7		12.1	26.1		19.5	-0.075
F			59.3						11.7	63.7	43.1		35
G			34.9				18.4		3.43				44.8
H		-17.75					31.8						27.15
I					22		4.6		8.13	9.73

### Sheet: Supp. Dataset 1d
Supp. Dataset 1d. Structures of additional Ugi compounds and their %inhibition of Mpro at 20 and 50uM
	% Inhibition in 20uM	% Inhibition in 50uM		% Inhibition in 20uM	% Inhibition in 50uM		% Inhibition in 20uM	% Inhibition in 50uM		% Inhibition in 20uM	% Inhibition in 50uM
	53.5	93.2		1.82	14.2		25.7	41.3		-13.4	-6.87
	49.6	87.1		12.6	13.4		15.8	40.2		-5.08	-7.63
	63.3	83.4		6.16	12		17	36		-14	-12.5
	49	78.2		5.38	10.5		25.4	33		-10.5	-12.8
	51.2	76.4		-1.08	8.24		16.8	32.5		14.6	-13.8
	50.3	75.6		-5.6	6.94		16.7	31.3		-13.4	-14.8
	50.7	72.7		5.22	6.35		6.16	30.9		-18.5	-17.3
	42.1	69.7		-11.9	4.28		8.6	28.6		-17.7	-17.5
	38.5	68.9		5.7	4.24		12.4	25.9		-17.6	-18
	50.2	68.2		-3.84	3.7		17.5	24.8		-15.1	-19.4
	42.3	66.6		-1.87	2.59		7.31	22.2		41.1	60.4
	38.8	63		-1.34	2.24		15.2	20.7		26.3	44.2
	41.2	59.3		-2.18	1.34		34.6	19.6		5.61	13.9
	24.2	57.9		9.01	0.668		3.35	19.4		1.08	13.4
	35.7	52.7		-1.73	0.416		2.83	18.1		-4.32	7.84
	57	50.2		-4.06	-4.3		13.3	17.8		-11.5	-15.5
	27.8	46.3		-1.52	-5.54		13	15.5		48.9	41.6
	70.8	44.1		-14.4	-6.46
